# Automatic quality control of single-cell and single-nucleus RNA-seq using valiDrops

**DOI:** 10.1101/2023.02.07.526574

**Authors:** Gabija Kavaliauskaite, Jesper Grud Skat Madsen

## Abstract

Single-cell and single-nucleus RNA-sequencing (sxRNA-seq) measures gene expression in individual cells or nuclei, which enables unbiased characterization of cell types and states in tissues. However, the isolation of cells or nuclei for sxRNA-seq can introduce artifacts, such as cell damage and transcript leakage. This can distort biological signals and introduce contamination from debris. Thus, the identification of barcodes containing high-quality cells or nuclei is a critical analytical step in the processing of sxRNA-seq data. Here, we present valiDrops, which is a novel data-adaptive method to identify high-quality barcodes and flag dead cells. In valiDrops, barcodes are initially filtered using data-adaptive thresholding on community-standard quality metrics and subsequently, valiDrops uses a novel clustering-based approach to identify barcodes with biological distinct signals. We benchmark valiDrops and existing methods and find that the biological signals from cell types and states are more distinct, easier to separate and more consistent after filtering by valiDrops. Finally, we show that valiDrops can be used to predict and flag dead cells with high accuracy. This novel classifier can further improve data quality or be used to identify dead cells to interrogate the biology of cell death. Thus, valiDrops is an effective and easy-to-use method to remove barcodes associated with low quality cells or nuclei from sxRNA-seq datasets, thereby improving data quality and biological interpretation. Our method is openly available as an R package at www.github.com/madsen-lab/valiDrops.
