## Supplemental Table S2 for "Automatic quality control of single-cell and single-nucleus RNA-seq using valiDrops"

### Sheet: Ranks
Dataset	Technology	Method	Overall	Label.Clusterability	Batch.Clusterability	Label.Cohesion	Batch.Cohesion	Expression
PBMC	scRNAseq	valiDrops	1	1	3	1	4	1
PBMC	scRNAseq	EmptyDrops	2	2	1	2	1	5
PBMC	scRNAseq	CB2	3	3	2	4	2	3
PBMC	scRNAseq	DIEM	5	6	4	5	5	3
PBMC	scRNAseq	EmptyNN	4	4	5	5	3	2
PBMC	scRNAseq	dropkick	6	5	6	3	6	6
Lung	scRNAseq	valiDrops	1	1	2	1	1	3
Lung	scRNAseq	EmptyDrops	2	2	1	3	1	4
Lung	scRNAseq	CB2	5	5	3	5	5	1
Lung	scRNAseq	DIEM	3	4	4	4	4	1
Lung	scRNAseq	EmptyNN	6	6	6	6	6	5
Lung	scRNAseq	dropkick	3	3	5	2	3	6
Islets	scRNAseq	valiDrops	1	1	2	1	1	6
Islets	scRNAseq	EmptyDrops	5	6	4	5	3	1
Islets	scRNAseq	CB2	4	5	2	6	3	1
Islets	scRNAseq	DIEM	2	4	1	3	1	4
Islets	scRNAseq	EmptyNN	6	3	6	4	6	3
Islets	scRNAseq	dropkick	3	2	5	2	5	4
PBMC	snRNAseq	valiDrops	1	1	1	1	2	5
PBMC	snRNAseq	EmptyDrops	4	6	2	3	2	2
PBMC	snRNAseq	CB2	3	3	4	3	5	2
PBMC	snRNAseq	DIEM	2	2	2	2	1	2
PBMC	snRNAseq	EmptyNN	6	3	6	6	6	6
PBMC	snRNAseq	dropkick	5	5	5	5	2	1
Brain	snRNAseq	valiDrops	2	1	4	1	2	3
Brain	snRNAseq	EmptyDrops	3	2	2	4	3	2
Brain	snRNAseq	CB2	1	2	1	2	1	4
Brain	snRNAseq	DIEM	4	5	3	3	5	5
Brain	snRNAseq	EmptyNN	6	6	6	6	6	1
Brain	snRNAseq	dropkick	5	4	5	5	3	5

### Sheet: Values
Dataset	Technology	Method	Datasets	Markers	Correlation	cASW	bASW	cLISI	iLISI	cV.measure	cARI	cNMI	iV.measure	iARI	iNMI
PBMC	scRNAseq	valiDrops	5	0.355259	0.796878	0.184221	-0.121558	1.04009	2.61229	0.735024	0.703146	0.72253	0.0367733	0.0176878	0.0259438
PBMC	scRNAseq	EmptyDrops	5	0.335115	0.779519	0.150949	-0.13533	1.07902	2.69709	0.730543	0.692154	0.687317	0.0324161	0.0232764	0.0224939
PBMC	scRNAseq	CB2	5	0.343015	0.779686	0.146023	-0.132869	1.0817	2.68079	0.720254	0.680983	0.696061	0.0333632	0.0224247	0.023391
PBMC	scRNAseq	DIEM	4	0.32075	0.792981	0.122019	-0.051683	1.1324	2.58218	0.715851	0.638327	0.668231	0.042694	0.0332056	0.030024
PBMC	scRNAseq	EmptyNN	5	0.377601	0.789068	0.143809	-0.170627	1.19059	2.56841	0.720971	0.611104	0.688731	0.0530513	0.028391	0.0391889
PBMC	scRNAseq	dropkick	5	0.251875	0.758241	0.158752	-0.0339782	1.10358	2.15009	0.707422	0.712984	0.656248	0.12632	0.0969887	0.106354
Lung	scRNAseq	valiDrops	8	0.382089	0.579587	0.166413	-0.100784	1.00573	3.91935	0.77333	0.832332	0.727943	0.0780237	0.0205952	0.0647306
Lung	scRNAseq	EmptyDrops	8	0.410269	0.540625	0.00732498	-0.0683995	1.03378	3.98492	0.650929	0.722563	0.634654	0.0623715	0.0167869	0.0504296
Lung	scRNAseq	CB2	8	0.407203	0.591777	-0.084162	-0.047907	1.14105	3.53021	0.605486	0.557113	0.601053	0.0737688	0.0486175	0.0601795
Lung	scRNAseq	DIEM	8	0.410833	0.570805	-0.0482832	-0.0630307	1.06018	3.65242	0.633253	0.550701	0.607184	0.0804551	0.0459107	0.0683457
Lung	scRNAseq	EmptyNN	7	0.378832	0.56709	-0.233754	-0.0335052	1.56835	2.74994	0.477469	0.320567	0.474169	0.0976783	0.10123	0.0796221
Lung	scRNAseq	dropkick	8	0.344678	0.435882	0.0773557	-0.160627	1.02192	3.42308	0.641424	0.71463	0.627585	0.0902084	0.0262147	0.0756086
Islets	scRNAseq	valiDrops	12	0.446163	0.650726	0.513096	-0.128799	1	5.28193	0.901841	0.932668	0.899491	0.0484335	0.012618	0.0447351
Islets	scRNAseq	EmptyDrops	12	0.475412	0.672087	0.15651	-0.11961	1.00209	5.16614	0.633115	0.453166	0.554451	0.0489453	0.0165925	0.0444551
Islets	scRNAseq	CB2	12	0.479645	0.671071	0.144003	-0.117756	1.00228	5.19381	0.636511	0.456185	0.550747	0.0486644	0.0154019	0.0443145
Islets	scRNAseq	DIEM	12	0.468943	0.669299	0.367821	-0.126044	1	5.3973	0.761863	0.681267	0.6902	0.0450349	0.0118061	0.0407434
Islets	scRNAseq	EmptyNN	2	0.239546	0.673368	0.214695	0.209523	1	1.03642	0.737617	0.78481	0.727773	0.235659	0.206389	0.164251
Islets	scRNAseq	dropkick	12	0.449469	0.670907	0.368604	-0.112886	1	5.06138	0.786785	0.753284	0.743191	0.0623095	0.0217306	0.0558537
PBMC	snRNAseq	valiDrops	5	0.37754	0.723624	0.203861	-0.0365395	1.01625	3.00657	0.730463	0.718018	0.719482	0.0173343	0.0070432	0.0125522
PBMC	snRNAseq	EmptyDrops	5	0.421708	0.714987	0.147783	-0.0371438	1.03293	2.95391	0.665154	0.560233	0.643017	0.0224158	0.00822633	0.0161451
PBMC	snRNAseq	CB2	5	0.421	0.717561	0.154983	-0.0368789	1.03328	2.95456	0.677315	0.5997	0.667656	0.0230105	0.00864693	0.0163589
PBMC	snRNAseq	DIEM	5	0.374141	0.744996	0.177626	-0.0369717	1.01904	2.96205	0.707792	0.689	0.693387	0.0216152	0.00815563	0.0178212
PBMC	snRNAseq	EmptyNN	4	0.280967	0.680829	0.102659	0.0738434	1.20408	2.20365	0.6918	0.56665	0.674604	0.125374	0.167349	0.101652
PBMC	snRNAseq	dropkick	5	0.394683	0.73613	0.131888	-0.130023	1.03444	2.59982	0.66788	0.598816	0.659832	0.038339	0.0135283	0.0315848
Brain	snRNAseq	valiDrops	17	0.417604	0.61461	0.349359	-0.214893	1	5.84812	0.779764	0.853095	0.72232	0.0738865	0.0216479	0.0712767
Brain	snRNAseq	EmptyDrops	17	0.440204	0.610847	0.189671	-0.149004	1.02199	6.01315	0.705665	0.798751	0.684891	0.0575859	0.0194578	0.0524957
Brain	snRNAseq	CB2	17	0.451647	0.596178	0.197219	-0.157163	1.01875	6.12637	0.712294	0.802925	0.658383	0.053779	0.0175784	0.0476602
Brain	snRNAseq	DIEM	17	0.425168	0.583441	0.180649	-0.144268	1.00985	5.86785	0.652381	0.623426	0.613191	0.0635855	0.0206538	0.0583287
Brain	snRNAseq	EmptyNN	17	0.454346	0.604076	-0.0684809	-0.156314	1.94627	3.58952	0.404127	0.233405	0.37426	0.275344	0.207387	0.257294
Brain	snRNAseq	dropkick	17	0.415634	0.603626	0.0948582	-0.190465	1.08261	5.24465	0.669902	0.644842	0.658906	0.0976516	0.0455341	0.0956563
